# Long-read metagenomic sequencing reveals novel lineages and functional diversity in urban soil microbiome

**DOI:** 10.64898/2026.03.20.713087

**Authors:** Yiqian Duan, Anna Cuscó, Yaozhong Zhang, Juan S. Inda-Díaz, Chengkai Zhu, Alexandre Areias Castro, Xinrun Yang, Jiabao Yu, Gaofei Jiang, Xing-Ming Zhao, Luis Pedro Coelho

**Affiliations:** College of Biomedical Engineering, Fudan University, Shanghai, China; Institute of Science and Technology for Brain-Inspired Intelligence, Fudan University, Shanghai, China; Key Lab of Organic-based Fertilizers of China and Jiangsu Provincial Key Lab for Solid Organic Waste Utilization, Nanjing Agricultural University, Nanjing 210095, China; Department of Neurology, Zhongshan Hospital, Fudan University, Shanghai, China; State Key Laboratory of Medical Neurobiology, Institutes of Brain Science, Fudan University, Shanghai, China; MOE Key Laboratory of Computational Neuroscience and Brain-Inspired Intelligence, and MOE Frontiers Center for Brain Science, Fudan University, Shanghai, China; Centre for Microbiome Research, School of Biomedical Sciences, Queensland University of Technology, Translational Research Institute, Woolloongabba, Queensland, Australia

## Abstract

City parks and other urban green spaces can bring significant benefits to the physical and mental health of city residents. However, there is limited knowledge about the microbial communities inhabiting these urban soils. Here, we applied long-read metagenomic sequencing to 58 urban soil samples from two major cities in China, enabling genome-resolved reconstruction of microbial diversity at unprecedented contiguity. We recovered 7,949 medium- and high-quality metagenome-assembled genomes, comprising 4,171 species-level genome bins, of which over 97% represent previously undescribed species. Long-read assemblies revealed extensive secondary metabolic capacity, including more than 30,000 biosynthetic gene clusters, which were highly contiguous compared with those from fragmented short-read assemblies. Beyond secondary metabolism, we uncovered over 2 million small protein families, including hundreds that are strongly enriched in the neighbourhood of defense systems and mobile genetic elements, highlighting their overlooked role in urban soils. These findings expand our understanding of the functional diversity of urban soil microbiomes and provide new insights with implications for urban public health.
