## Supplementary Table S1. Metadata and properties of urban soil samples for "Long-read metagenomic sequencing reveals novel lineages and functional diversity in urban soil microbiome"

### Sheet: sample_metadata
Sample_id	City	Location	Longitude	Latitude	Date
sample1	Shanghai	Fudan University	121.502	31.3017	05-08-2023
sample2	Shanghai	Fudan University	121.5	31.3014	05-08-2023
sample3	Shanghai	Fudan University	121.498	31.3008	05-08-2023
sample4	Shanghai	Fudan University	121.498	31.3008	05-08-2023
sample5	Shanghai	Fudan University	121.497	31.3005	05-08-2023
sample6	Shanghai	Fudan University	121.502	31.3017	07-18-2023
sample7	Shanghai	Fudan University	121.5	31.3013	07-18-2023
sample8	Shanghai	Fudan University	121.498	31.3007	07-18-2023
sample9	Shanghai	Fudan University	121.498	31.3006	07-18-2023
sample10	Shanghai	GongQing Forest Park	121.543	31.3176	07-18-2023
sample11	Shanghai	GongQing Forest Park	121.544	31.3181	07-18-2023
sample12	Shanghai	GongQing Forest Park	121.544	31.3181	07-18-2023
sample13	Shanghai	GongQing Forest Park	121.545	31.32	07-18-2023
sample14	Shanghai	GongQing Forest Park	121.544	31.3208	07-18-2023
sample15	Shanghai	GongQing Forest Park	121.545	31.3229	07-18-2023
sample16	Shanghai	GongQing Forest Park	121.543	31.3244	07-18-2023
sample17	Shanghai	GongQing Forest Park	121.543	31.325	07-18-2023
sample18	Shanghai	GongQing Forest Park	121.543	31.3229	07-18-2023
sample19	Shanghai	HuangXing Park	121.527	31.2972	07-18-2023
sample20	Shanghai	HuangXing Park	121.526	31.2963	07-18-2023
sample21	Shanghai	HuangXing Park	121.525	31.2955	07-18-2023
sample22	Shanghai	HuangXing Park	121.524	31.2948	07-18-2023
sample23	Shanghai	ShiJi Park	121.543	31.2176	07-18-2023
sample24	Shanghai	ShiJi Park	121.543	31.2159	07-18-2023
sample25	Shanghai	ShiJi Park	121.543	31.2153	07-18-2023
sample26	Shanghai	ShiJi Park	121.545	31.215	07-18-2023
sample27	Shanghai	ShiJi Park	121.545	31.2145	07-18-2023
sample28	Shanghai	ShiJi Park	121.546	31.2152	07-18-2023
sample29	Shanghai	ShiJi Park	121.547	31.2164	07-18-2023
sample30	Shanghai	ShiJi Park	121.548	31.2156	07-18-2023
snj01	Nanjing	Nanjing Agricultural University	118.842	32.0301	05-2023
snj02	Nanjing	Nanjing Agricultural University	118.843	32.0344	05-2023
snj03	Nanjing	Nanjing Agricultural University	118.844	32.0343	05-2023
snj04	Nanjing	Nanjing Agricultural University	118.843	32.0343	05-2023
snj08	Nanjing	Sun Yat-sen Mausoleum	118.852	32.0478	05-2023
snj09	Nanjing	Sun Yat-sen Mausoleum	118.851	32.0471	05-2023
snj10	Nanjing	Sun Yat-sen Mausoleum	118.851	32.047	05-2023
snj11	Nanjing	Sun Yat-sen Mausoleum	118.85	32.0466	05-2023
snj13	Nanjing	Sun Yat-sen Mausoleum	118.85	32.0468	05-2023
snj14	Nanjing	Sun Yat-sen Mausoleum	118.85	32.0469	05-2023
snj15	Nanjing	Sun Yat-sen Mausoleum	118.849	32.0468	05-2023
snj16	Nanjing	Sun Yat-sen Mausoleum	118.849	32.047	05-2023
snj19	Nanjing	Sun Yat-sen Mausoleum	118.849	32.0445	05-2023
snj20	Nanjing	Sun Yat-sen Mausoleum	118.849	32.0423	05-2023
cpsnj01	Nanjing	Nanjing Agricultural University	118.842	32.0301	08-2023
cpsnj02	Nanjing	Nanjing Agricultural University	118.843	32.0344	08-2023
cpsnj03	Nanjing	Nanjing Agricultural University	118.844	32.0343	08-2023
cpsnj04	Nanjing	Nanjing Agricultural University	118.843	32.0343	08-2023
cpsnj08	Nanjing	Sun Yat-sen Mausoleum	118.852	32.0478	08-2023
cpsnj09	Nanjing	Sun Yat-sen Mausoleum	118.851	32.0471	08-2023
cpsnj10	Nanjing	Sun Yat-sen Mausoleum	118.851	32.047	08-2023
cpsnj11	Nanjing	Sun Yat-sen Mausoleum	118.85	32.0466	08-2023
cpsnj13	Nanjing	Sun Yat-sen Mausoleum	118.85	32.0468	08-2023
cpsnj14	Nanjing	Sun Yat-sen Mausoleum	118.85	32.0469	08-2023
cpsnj15	Nanjing	Sun Yat-sen Mausoleum	118.849	32.0468	08-2023
cpsnj16	Nanjing	Sun Yat-sen Mausoleum	118.849	32.047	08-2023
cpsnj19	Nanjing	Sun Yat-sen Mausoleum	118.849	32.0445	08-2023
cpsnj20	Nanjing	Sun Yat-sen Mausoleum	118.849	32.0423	08-2023

### Sheet: sample_nanopore_sequencing
Sample_id	Total GB	N50 length	Mean Q
sample1	75.6257	9157	14.9
sample2	46.888	8983	14.1
sample3	60.3725	8011	14.3
sample4	60.6698	9756	14.2
sample5	59.7119	9112	14.3
sample6	58.7937	11056	15.1
sample7	63.3993	11222	15
sample8	68.0422	12150	15.3
sample9	61.6371	11288	15.4
sample10	52.1287	9693	15.2
sample11	60.0408	9805	15.3
sample12	47.483	10501	15.1
sample13	58.9816	10347	15.1
sample14	60.3145	10954	15.2
sample15	64.7514	11732	15.2
sample16	64.4369	11427	15.3
sample17	57.6675	11283	15.2
sample18	64.8636	15982	15.3
sample19	56.0224	16686	15.5
sample20	55.9356	23742	15.4
sample21	55.5616	15832	14.7
sample22	41.7098	23367	15.5
sample23	48.1225	24526	14.8
sample24	53.0938	9394	15.3
sample25	64.566	10137	15.1
sample26	54.9946	9657	15.2
sample27	67.3412	9232	15.3
sample28	61.2085	8991	15.4
sample29	47.4198	19166	14.6
sample30	60.3712	8647	15.3
snj01	48.8268	13323	15.1
snj02	57.444	13547	15
snj03	44.9396	14380	15.2
snj04	62.7651	13259	15.3
snj08	58.7804	16844	15.2
snj09	59.166	18227	15.2
snj10	51.6667	18154	14.9
snj11	58.0903	17024	14.9
snj13	58.5322	17633	14.9
snj14	58.0936	17430	14.8
snj15	64.5141	18623	14.9
snj16	42.1411	17651	15.1
snj19	52.2111	15028	15.1
snj20	57.0265	13114	15.3
cpsnj01	45.3863	12017	15.8
cpsnj02	57.1928	15910	15.7
cpsnj03	46.4794	16752	16
cpsnj04	71.4591	17489	16.1
cpsnj08	48.7084	10742	15
cpsnj09	67.5873	17853	15.7
cpsnj10	59.1344	18330	15.7
cpsnj11	54.0032	19505	15.7
cpsnj13	47.4603	19467	15.9
cpsnj14	54.746	19967	15.9
cpsnj15	58.002	16509	15.6
cpsnj16	39.9621	19082	15.7
cpsnj19	61.2632	15978	15.7
cpsnj20	46.9455	17732	15.9

### Sheet: sample_property
Sample_id	Electric conductivity (us/cm)	All carbon (g/kg)	Organic carbon (g/kg)	N (g/kg)	P (g/kg)	K (g/kg)
sample1	127.3	26.1	15.56	1.71	0.89	16
sample2	139.6	18.9	9.86	0.93	1.044	16.8
sample3	168.2	34.2	22.2	1.79	1.041	16.3
sample4	129.1	31.5	19.01	1.58	0.776	14.7
sample5	205	26.4	19.4	1.87	1.352	13.2
sample6	173	27.3	18.68	1.66	1.157	13.5
sample7	154.9	20.8	12.4	1.49	1.065	13.8
sample8	167.1	33.8	22.14	1.79	0.828	13.7
sample9	174.3	27	20.63	2.02	1.05	13.6
sample10	127.8	44	32.61	2.46	1.105	13.6
sample11	153.8	30.2	22.7	1.89	1.19	12.5
sample12	132.2	46.9	40.92	2.48	1.451	12.4
sample13	118.9	27.5	19.02	1.73	1.174	14.6
sample14	135.8	49.5	38.1	3.18	0.967	14.2
sample15	187.9	29.3	20.04	2.07	1.32	13.9
sample16	129	21.5	12.3	1.23	1.358	14.1
sample17	130	24.5	14.65	1.19	1.335	13.3
sample18	169	37.1	28.01	2.17	1.941	13
sample19	118.1	17.8	6.76	0.84	0.99	14.4
sample20	150.7	32.1	19.97	1.82	1.61	14.4
sample21	143.4	21.6	14.47	1.81	1.288	12.8
sample22	166.6	24.6	13.52	1.31	0.772	13.2
sample23	95.6	29.3	20.94	2.06	0.877	14.3
sample24		21	16.53	1.61	0.696	14.5
sample25	117.5	16.7	9	1.3	0.883	14.5
sample26	149.6	22.3	17.68	1.97	0.879	15.9
sample27	221	26.3	19.92	1.83	1.501	15.2
sample28		59	49.96	3.1	1.6	15.5
sample29	202	12.7	4.52	0.72	1.141	13.9
sample30	151.3	22.9	16.86	1.34	1.445	15.6
snj01	262	37.2	26.62	2.17	1.211	14
snj02	85.5	14.6	10.27	1.07	1.488	16.9
snj03	211	22.7	18.27	1.74	1.458	16.8
snj04	121.1	16.1	12.12	1.26	1.226	16.1
snj08	189.2	26.5	18.79	1.52	1.543	13.3
snj09	203	51.8	46.04	3.26	1.312	12
snj10	277	79.1	54.52	3.85	1.764	10.8
snj11	280	56.8	39.62	2.56	1.836	13
snj13	289	63.4	45.34	2.8	1.235	12.7
snj14	300	73	54.5	4.86	1.563	12
snj15	150.7	17.3	11.6	1.15	1.335	15.1
snj16	180.9	20.9	18.28	1.84	1.499	15.9
snj19	195.6	17	11.46	1.25	1.249	15.9
snj20	214	17.1	13.71	1.26	1.538	13.5
cpsnj01	168	45.9	31.75	2.35	1.507	13.9
cpsnj02	57	15.3	9.62	1.18	0.918	15.3
cpsnj03	149	31	21.31	2.14	1.108	14.9
cpsnj04	70.6	14	9.32	1.03	1.261	16.3
cpsnj08	142.4	22.5	15.22	1.57	1.098	14.5
cpsnj09	148.7	59.3	45.15	4.02	1.223	10.9
cpsnj10	217	74.4	53.8	4.57	1.164	11.3
cpsnj11	183.7	69.9	40.17	3.18	1.666	12.6
cpsnj13	118.6	32.8	26.64	2.33	1.561	13
cpsnj14	230	78.1	51.08	4.49	1.464	11.9
cpsnj15	91.2	21.6	8.19	0.88	1.152	15.8
cpsnj16	163.4	60.5	48.15	2.94	1.167	12.5
cpsnj19	129.2	12	7.49	1.1	1.629	17.2
cpsnj20	92	19.2	13.41	1.46	1.351	12.8
